# Stabilizing selection of seasonal influenza receptor binding in populations with partial immunity

**DOI:** 10.1101/2020.06.27.175190

**Authors:** James A. Hay, Alvin Junus, Steven Riley, Hsiang-Yu Yuan

## Abstract

Mutations that alter cellular receptor binding of influenza hemagglutinin (HA) have profound effects on immune escape. Despite its high mutation rate, it is not fully understood why human influenza HA displays limited antigenic diversity across circulating viruses. We applied phylogenetic analysis and phylodynamic modeling to understand the evolutionary and epidemiological effects of binding avidity adaptation in humans using net charge as a marker for receptor binding avidity. Using 686 human influenza A/H3N2 HA sequences, we found that HA net charge followed an age-specific pattern. Phylogenetic analysis suggested that many binding variants have reduced fitness. Next, we developed an individual-based disease dynamic model embedded with within-host receptor binding adaptation and immune escape in a population with varied partial immunity. The model showed that mean binding avidity was unable to adapt to values that maximized transmissibility due to competing selective forces between within- and between-host levels. Overall, we demonstrated stabilizing selection of virus binding in a population with increasing partial immunity. These findings have potential implications in understanding the evolutionary mechanisms that determine the intensity of seasonal influenza epidemics.
