## Supplementary Table 5 for "Stabilizing selection of seasonal influenza receptor binding in populations with partial immunity"

### Sheet: fig1_S1_data_bindingavid
AAPOS	Subtype	POS	Netcharge Change	Binding (0/1)	BindingActivity	BindingRatio	log2(BindingRatio)	AbsNetcharge	AbsBindingRatio	Duplicate	Source
A200T+(E158K)	H1	200	0	0	3	0.1875	-2.41504	2	-0.22239	0	Hensley(Sci).17
A227T+(E156K)	H1	227	0	0	3	0.125	-3	2	-0.22239	0	Hensley(Sci).17
A227T+(E158K)	H1	227	0	0	2	0.125	-3	2	-0.80735	0	Hensley(Sci).17
A227T+(E246G)	H1	227	0	0	1	0.125	-3	1	-1.80735	0	Hensley(Sci).17
D225G	H1	225	1	1	8	2	1	1	1	0	Das.10
D225G+(K144N)	H1	225	1	1	2	2	1	0	-1	0	Das.10
D225Y+(K165E)	H1	225	1	1	3.75	3	1.58496	-1	0.58496	0	Myers.4
E119G	H1	119	1	1	6	1.5	0.58496	1	0.58496	0	Hensley.40
E119K	H1	119	2	0	4	1	0	2	0	0	Hensley.40
E156G	H1	156	1	1	12	3	1.58496	1	1.58496	0	Hensley.40
E156K	H1	156	2	1	24	6.85714	2.77761	2	2.77761	1	Hensley(Sci).17
E158K	H1	158	2	1	16	4.57143	2.19265	2	2.19265	0	Hensley(Sci).17
E158V	H1	158	1	1	12	3	1.58496	1	1.58496	0	Hensley.40
E198G	H1	198	1	1	8	2	1	1	1	0	Hensley.40
E246G	H1	246	1	1	8	2.28571	1.19265	1	1.19265	0	Hensley(Sci).17
G143R	H1	143	1	1	8	2	1	1	1	0	Hensley.40
G159D	H1	159	1	0	4	1	0	1	0	0	Hensley.40
G173E	H1	173	-1	0	4	1	0	-1	0	0	Hensley.40
G173R	H1	173	1	0	4	1	0	1	0	0	Hensley.40
G240E	H1	240	-1	0	4	1	0	-1	0	0	Hensley.40
G240R	H1	240	1	0	4	1	0	1	0	0	Hensley.40
G265R+(G246E)(rev)	H1	265	1	0	3	1	0	1	-0.22239	1	Hensley(Sci).17
I226V	H3	226	0	0	3.3	0.07	-3.8365	0	-3.8365	0	Li.3
I244T	H1	224	0	1	6	1.5	0.58496	0	0.58496	0	Hensley.40
I252M+(E156K)	H1	252	0	0	3	0.125	-3	2	-0.22239	0	Hensley(Sci).17
I93T	H1	93	0	0	3	0.75	-0.41504	0	-0.41504	0	Hensley.40
K144E+(D225G)	H1	144	-2	0	4	0.5	-1	-1	0	0	Das.10
K144N	H1	144	-1	0	1	0.25	-2	-1	-2	0	Das.10
K144N+(N193K)	H1	144	-1	0	1	0.08	-3.64386	0	-3.64386	0	Das.10
K144N+(P186S)	H1	144	-1	0	2	0.17	-2.55639	-1	-2.55639	0	Das.10
K145N	H3	145	-1	0	11.5	0.25	-2	-1	-2	0	Li.3
K163T	H1	163	-1	0	4	1	0	-1	0	0	Hensley.40
K165E	H1	165	-2	0	1.25	0.5	-1	-2	-1	1	Myers.4
L164Q	H1	164	0	1	16	4	2	0	2	0	Hensley.40
L48F+(E156K+M225I)	H1	48	0	1	32	1.33333	0.41504	2	3.60768	0	Hensley(Sci).17
L74P	H1	74	0	1	6	1.5	0.58496	0	0.58496	0	Hensley.40
L75P	H1	75	0	1	8	2	1	0	1	0	Hensley.40
M255I+(E156K)	H1	255	0	1	32	1.33333	0.41504	2	3.19265	0	Hensley(Sci).17
N129K	H1	129	1	1	8	2	1	1	1	0	Hensley.40
N129Y	H1	129	0	0	4	1	0	0	0	0	Hensley.40
N133S	H1	133	0	0	1	0.25	-2	0	-2	0	Das.10
N133T+(D225G)	H1	133	0	0	2	0.25	-2	1	-1	0	Das.10
N145K	H3	145	1	1	13.3	10.64	3.41143	1	3.41143	0	Li.3
N166K	H1	166	1	1	6	1.5	0.58496	1	0.58496	0	Hensley.40
N193K	H1	193	1	1	12	3	1.58496	1	1.58496	1	Das.10
N193S	H1	193	0	0	3	0.75	-0.41504	0	-0.41504	0	Hensley.40
N290S+(E158K)	H1	290	0	0	16	1	0	2	2.19265	0	Hensley(Sci).17
P128S	H1	128	0	1	6	1.5	0.58496	0	0.58496	0	Hensley.40
P162L	H1	162	0	0	3	0.75	-0.41504	0	-0.41504	0	Hensley.40
P186S	H1	186	0	1	12	3	1.58496	0	1.58496	0	Das.10
Q192L	H1	192	0	0	4	1	0	0	0	0	Hensley.40
Q192R	H1	192	1	1	8	2	1	1	1	0	Hensley.40
Q196R	H1	196	1	1	8	2	1	1	1	0	Hensley.40
R220G+(E156K)	H1	220	-1	0	4	0.16667	-2.58496	1	0.19265	0	Hensley(Sci).17
R220G+(E158K)	H1	220	-1	0	1.5	0.09375	-3.41504	1	-1.22239	0	Hensley(Sci).17
R224I	H1	224	-1	1	16	4	2	-1	2	0	Hensley.40
R224K+(K165E)	H1	224	0	1	3.75	3	1.58496	-2	0.58496	0	Myers.4
R78G	H1	78	-1	0	4	1	0	-1	0	0	Hensley.40
R78K+(E246G)	H1	78	0	1	12	1.5	0.58496	1	1.77761	0	Hensley(Sci).17
S140P	H1	140	0	0	4	1	0	0	0	0	Hensley.40
S145G	H1	145	0	0	2	0.5	-1	0	-1	0	Hensley.40
S145N	H1	145	0	0	2	0.5	-1	0	-1	0	Hensley.40
S145R+(K165E)	H1	145	1	1	10	8	3	-1	2	0	Myers.4
S160L	H1	160	0	0	4	1	0	0	0	0	Hensley.40
S167F	H1	167	0	0	4	1	0	0	0	0	Hensley.40
S167Y	H1	167	0	0	4	1	0	0	0	0	Hensley.40
S79P	H1	79	0	0	4	1	0	0	0	0	Hensley.40
T235A+(E158K)	H1	235	0	0	16	1	0	2	2.19265	0	Hensley(Sci).17
V169A	H1	169	0	0	4	1	0	0	0	0	Hensley.40
V77E	H1	77	-1	0	4	1	0	-1	0	0	Hensley.40

### Sheet: fig2_isolate_netcharge
Age	Year	Net charge	NLG	X5	X6	X7	X7	X8	Age group
50	1993	17	9	71	0	10.91	26.08	36.99	4
72	1993.1	18	9	72	0	12.16	30.33	42.49	5
18	1993.1	18	9	72	0	12.16	30.33	42.49	2
78	1993.1	18	9	72	0	12.16	30.33	42.49	5
89	1993.1	18	9	72	0	12.25	30.72	42.97	6
20	1993.1	18	8	70	0	11.28	26.24	37.52	2
93	1993.1	18	9	72	0	12.16	30.33	42.49	6
83	1993.1	18	9	72	0	12.16	30.33	42.49	6
85	1993.1	18	9	72	0	12.16	30.33	42.49	6
0.5	1993.1	17	9	71	0	10.91	26.08	36.99	1
32	1993.1	18	9	72	0	12.16	30.33	42.49	3
83	1993.1	18	9	72	0	12.16	30.33	42.49	6
86	1993.1	18	9	72	0	12.16	30.33	42.49	6
30	1993.1	18	9	72	0	12.16	30.33	42.49	3
79	1993.2	18	9	72	0	12.16	30.33	42.49	5
9	1993.2	18	9	72	0	12.16	30.33	42.49	1
95	1993.2	17	9	71	0	11.59	30.33	41.91	6
77	1993.2	18	9	72	0	12.16	30.33	42.49	5
76	1993.2	18	8	72	0	12.52	29.09	41.61	5
97	1993.2	18	9	72	0	12.16	30.33	42.49	6
74	1993.2	17	9	71	0	10.92	26.08	37	5
76	1993.2	17	9	71	0	10.79	26.6	37.38	5
90	1993.2	18	9	72	0	12.16	30.33	42.49	6
83	1993.2	18	9	72	0	12.16	30.33	42.49	6
85	1993.2	18	9	72	0	12.16	30.33	42.49	6
76	1993.2	18	9	72	0	12.16	30.33	42.49	5
99	1993.2	18	9	72	0	12.16	30.33	42.49	6
106	1993.2	18	9	72	0	12.16	30.33	42.49	6
103	1993.2	18	9	72	0	12.16	30.33	42.49	6
87	1993.2	18	9	72	0	12.16	30.33	42.49	6
82	1993.2	18	9	72	0	12.16	30.33	42.49	6
91	1993.2	18	9	72	0	12.16	30.33	42.49	6
91	1993.2	18	9	72	0	12.16	30.33	42.49	6
72	1993.2	18	9	72	0	12.16	30.33	42.49	5
82	1993.2	18	9	72	0	12.16	30.33	42.49	6
1	1993.2	18	9	72	0	12.16	30.33	42.49	1
45	1993.2	18	9	72	0	12.16	30.33	42.49	4
79	1993.2	18	9	72	0	12.16	30.33	42.49	5
70	1993.2	18	9	72	0	12.16	30.33	42.49	5
33	1993.2	18	9	72	0	12.16	30.33	42.49	3
73	1993.2	18	9	72	0	12.16	30.33	42.49	5
67	1993.2	20	9	72	0	12.95	30.33	43.28	5
83	1993.2	17	9	73	0	11.78	30.33	42.11	6
37	1993.2	18	9	72	0	12.16	30.33	42.49	3
93	1993.3	17	9	71	0	10.91	26.08	36.99	6
76	1993.3	17	9	73	0	11.78	30.33	42.11	5
0.5	1993.3	17	9	73	0	11.66	30.85	42.51	1
80	1993.3	19	9	73	0	14.61	30.25	44.86	5
89	1993.3	18	9	72	0	12.16	30.33	42.49	6
27	1993.9	17	8	73	0	11.67	30.26	41.93	3
0.5	1993.9	17	9	71	0	11.86	30.26	42.11	1
82	1994	18	9	72	0	12.17	30.26	42.43	6
2	1994	18	9	72	0	12.05	30.77	42.83	1
31	1994	18	9	72	0	12.17	30.26	42.43	3
76	1994	18	9	72	0	12.17	30.26	42.43	5
1	1994	15	9	73	0	11.48	30.26	41.73	1
0.5	1994	17	9	71	0	11.28	30.26	41.54	1
65	1994	18	9	72	0	12.17	30.26	42.43	4
99	1994	18	9	72	0	12.17	30.26	42.43	6
91	1994	18	9	72	0	12.17	30.26	42.43	6
87	1994	18	9	72	0	12.17	30.26	42.43	6
85	1994	17	9	71	0	11.6	30.25	41.86	6
90	1994	18	9	72	0	12.17	30.26	42.43	6
92	1994	18	9	72	0	12.17	30.26	42.43	6
26	1994	18	9	72	0	12.17	30.26	42.43	3
96	1994	19	9	71	0	12.32	30.26	42.58	6
80	1994	17	9	71	0	11.65	30.33	41.98	5
45	1994	18	9	72	0	12.17	30.26	42.43	4
88	1994	17	9	71	0	11.52	30.85	42.37	6
0.5	1994	18	9	70	0	11.76	30.26	42.01	1
70	1994	18	9	72	0	12.17	30.26	42.43	5
22	1994	18	9	72	0	12.17	30.26	42.43	3
28	1994.1	18	9	72	0	12.17	30.26	42.43	3
81	1994.1	18	9	72	0	12.17	30.26	42.43	6
78	1994.1	18	9	72	0	12.17	30.26	42.43	5
8	1994.1	18	9	72	0	12.17	30.26	42.43	1
15	1994.1	18	9	72	0	12.17	30.26	42.43	2
30	1994.1	18	9	72	0	12.17	30.26	42.43	3
95	1994.1	18	9	72	0	12.17	30.26	42.43	6
47	1994.1	16	8	70	0	10.1	26.08	36.18	4
3	1994.1	18	9	72	0	12.17	30.26	42.43	1
0.5	1994.1	18	9	72	0	12.17	30.26	42.43	1
79	1994.1	18	9	72	0	12.17	30.26	42.43	5
1	1994.1	18	9	72	0	12.17	30.26	42.43	1
0.5	1994.1	17	9	71	0	10.71	28.92	39.63	1
32	1994.1	18	9	72	0	12.17	30.26	42.43	3
11	1994.1	18	9	72	0	12.17	30.26	42.43	2
21	1994.1	18	9	72	0	12.17	30.26	42.43	3
0.5	1994.1	17	9	71	0	11.28	30.26	41.54	1
2	1994.1	18	9	72	0	12.17	30.26	42.43	1
6	1994.1	19	9	71	0	13.58	29.07	42.65	1
0.5	1994.1	19	9	73	0	12.36	30.26	42.62	1
0.5	1994.2	18	9	72	0	12.17	30.26	42.43	1
1	1994.2	18	9	72	0	12.14	30.26	42.4	1
76	1994.2	18	9	72	0	12.17	30.26	42.43	5
81	1994.2	18	9	72	0	12.17	30.26	42.43	6
2	1994.6	18	8	72	0	12.08	30.77	42.85	1
6	1994.8	18	9	72	0	11.77	30.25	42.02	1
23	1994.9	18	9	72	0	12.05	30.77	42.83	3
30	1994.9	19	9	71	0	12.3	29.9	42.2	3
18	1994.9	18	9	72	0	11.95	29.9	41.85	2
0.5	1995	18	8	72	0	11.96	29.9	41.86	1
20	1995	18	9	72	0	11.95	29.9	41.85	2
0.5	1995	18	9	72	0	11.95	29.9	41.85	1
1	1995	18	9	72	0	11.95	29.9	41.85	1
21	1995	18	8	72	0	12.27	30.01	42.27	3
72	1995	18	9	72	0	11.95	29.9	41.85	5
85	1995	18	9	72	0	11.84	30.55	42.39	6
84	1995	18	8	72	0	12.27	30.01	42.27	6
32	1995	18	9	72	0	11.89	30	41.9	3
88	1995	18	9	72	0	11.95	29.9	41.85	6
14	1995	18	9	72	0	11.95	29.9	41.85	2
21	1995	19	7	73	0	12.89	30.01	42.89	3
84	1995	18	9	72	0	11.95	29.9	41.85	6
1	1995	19	7	73	0	12.89	30.01	42.89	1
20	1995	18	8	72	0	12.27	30.01	42.27	2
7	1995.1	18	8	72	0	12.27	30.01	42.27	1
89	1995.1	18	9	72	0	11.95	29.9	41.85	6
85	1995.1	18	9	72	0	11.95	29.9	41.85	6
19	1995.1	18	9	72	0	11.95	29.9	41.85	2
4	1995.1	18	9	72	0	11.95	29.9	41.85	1
90	1995.1	18	8	72	0	12.27	30.01	42.27	6
19	1995.1	18	8	72	0	12.26	30.01	42.27	2
89	1995.1	18	9	72	0	11.95	29.9	41.85	6
59	1995.1	18	9	72	0	11.95	29.9	41.85	4
15	1995.1	18	8	72	0	12.27	30.01	42.27	2
1	1995.1	18	9	72	0	11.95	29.9	41.85	1
94	1995.1	18	9	72	0	11.83	30.42	42.25	6
36	1995.1	18	9	72	0	11.95	29.9	41.85	3
0.5	1995.1	16	8	72	0	11.36	30.01	41.37	1
87	1995.2	18	9	72	0	11.95	29.9	41.85	6
1	1995.2	18	8	72	0	12.27	30.01	42.27	1
2	1995.2	17	9	73	0	11.95	29.9	41.85	1
75	1995.2	18	9	72	0	11.95	29.9	41.85	5
0.5	1995.2	18	9	72	0	11.83	30.42	42.25	1
52	1995.2	18	9	72	0	11.83	30.42	42.25	4
20	1995.9	16	8	72	0	11.37	30.01	41.37	2
19	1995.9	16	8	72	0	11.36	30.01	41.37	2
19	1995.9	16	8	72	0	11.36	30.01	41.37	2
88	1996	16	8	72	0	11.36	30.01	41.37	6
94	1996	16	8	72	0	11.36	30.01	41.37	6
83	1996	16	8	72	0	11.36	30.01	41.37	6
20	1996	16	7	72	0	11.37	30.01	41.38	2
22	1996	16	8	72	0	11.36	30.01	41.37	3
37	1996	16	8	72	0	11.36	30.01	41.37	3
0.5	1996	17	7	73	0	11.85	30.01	41.85	1
11	1996	16	8	72	0	11.36	30.01	41.37	2
0.5	1996	16	8	72	0	11.36	30.01	41.37	1
21	1996	17	7	73	0	13.81	29.97	43.78	3
89	1996	16	8	72	0	11.36	30.01	41.37	6
81	1996	16	8	72	0	11.36	30.01	41.37	6
80	1996	16	8	72	0	11.37	30.01	41.37	5
0.5	1996	17	8	73	0	11.72	30.01	41.73	1
87	1996	17	7	73	0	11.37	30.01	41.38	6
0.5	1996	17	8	73	0	11.25	30.01	41.26	1
0.5	1996.1	16	7	72	0	11.37	30.01	41.38	1
0.5	1996.1	16	8	72	0	11.37	30.01	41.38	1
60	1996.2	17	8	73	0	11.72	30.01	41.73	4
1	1996.2	17	8	71	0	12.62	27.49	40.11	1
18	1996.2	17	8	71	0	12.62	27.49	40.11	2
75	1996.2	18	8	70	0	12.93	27.49	40.42	5
18	1996.3	17	8	71	0	12.62	27.49	40.11	2
78	1996.9	18	10	70	0	13.53	27.72	41.24	5
18	1996.9	18	10	72	0	14.07	27.72	41.78	2
18	1996.9	15	8	71	0	12.23	27.49	39.72	2
17	1996.9	15	8	71	0	12.23	27.49	39.72	2
9	1996.9	19	10	71	0	14.39	27.72	42.1	1
12	1996.9	18	10	72	0	14.07	27.72	41.78	2
59	1996.9	18	11	70	0	13.57	27.72	41.29	4
0.5	1996.9	15	8	71	0	12.23	27.49	39.72	1
0.5	1996.9	17	9	71	0	13.39	27.34	40.72	1
19	1996.9	16	8	72	0	12.45	27.49	39.94	2
48	1996.9	15	8	71	0	12.23	27.49	39.72	4
21	1996.9	17	10	71	0	13.34	27.34	40.67	3
25	1996.9	15	8	71	0	11.04	27.49	38.53	3
65	1996.9	18	9	72	0	14.08	27.72	41.79	4
0.5	1996.9	19	11	71	0	14.37	27.72	42.08	1
41	1996.9	15	8	71	0	12.19	27.49	39.68	4
92	1996.9	19	11	71	0	14.37	27.72	42.08	6
89	1996.9	19	11	71	0	14.37	27.72	42.08	6
69	1996.9	15	8	71	0	12.23	27.49	39.72	5
71	1996.9	17	10	71	0	13.37	27.34	40.71	5
18	1996.9	15	8	71	0	12.23	27.49	39.72	2
63	1997	15	8	71	0	12.23	27.49	39.72	4
81	1997	15	8	71	0	12.23	27.49	39.72	6
54	1997	18	10	72	0	14.07	27.72	41.78	4
61	1997	18	10	72	0	14.08	27.56	41.65	4
92	1997	19	11	71	0	14.37	27.72	42.08	6
66	1997	17	10	71	0	13.39	27.18	40.57	5
86	1997	18	10	72	0	14.07	27.72	41.78	6
0.5	1997	18	10	72	0	14.07	27.72	41.78	1
80	1997	19	11	71	0	14.36	27.72	42.08	5
91	1997	19	10	71	0	14.39	27.72	42.1	6
0.5	1997	15	8	71	0	12.23	27.49	39.72	1
86	1997	19	10	71	0	14.39	27.72	42.1	6
77	1997	18	10	72	0	14.07	27.72	41.78	5
65	1997	18	10	72	0	14.07	27.72	41.78	4
66	1997	18	10	72	0	14.07	27.72	41.78	5
88	1997	18	10	72	0	14.07	27.72	41.78	6
39	1997	16	8	72	0	11.88	27.49	39.37	3
90	1997	17	8	71	0	13	27.49	40.49	6
86	1997	15	8	71	0	12.23	27.49	39.72	6
89	1997	17	10	71	0	13.37	27.34	40.71	6
88	1997	15	8	71	0	12.23	27.49	39.72	6
32	1997	17	9	71	0	12.84	27.34	40.18	3
42	1997	15	8	71	0	12.23	27.49	39.72	4
84	1997	18	10	72	0	14.07	27.72	41.78	6
0.5	1997	15	8	71	0	12.23	27.49	39.72	1
87	1997	15	8	71	0	12.23	27.49	39.72	6
58	1997.1	16	8	72	0	11.73	26.82	38.55	4
0.5	1997.2	15	8	71	0	12.23	27.49	39.72	1
88	1997.9	19	10	71	0	13.85	27.69	41.54	6
41	1997.9	18	9	72	0	13.54	27.69	41.23	4
14	1997.9	19	10	71	0	13.85	27.69	41.54	2
74	1998	19	10	71	0	13.85	27.69	41.54	5
85	1998	19	10	71	0	13.85	27.69	41.54	6
0.5	1998	19	10	71	0	13.85	27.69	41.54	1
88	1998	19	10	71	0	13.85	27.69	41.55	6
95	1998	19	10	71	0	13.85	27.69	41.54	6
68	1998	19	10	71	0	13.85	27.69	41.54	5
5	1998	19	10	71	0	13.85	27.69	41.54	1
2	1998	19	10	71	0	13.85	27.69	41.54	1
94	1998	17	9	71	0	13.25	27.69	40.94	6
76	1998	19	11	71	0	13.85	27.69	41.54	5
67	1998	19	10	71	0	13.85	27.69	41.54	5
73	1998	19	10	71	0	13.85	27.69	41.54	5
21	1998	18	10	72	0	13.56	27.69	41.25	3
83	1998	15	8	71	0	12.23	27.49	39.72	6
25	1998	18	10	72	0	13.31	27.69	41	3
78	1998	19	10	71	0	13.83	27.69	41.52	5
81	1998	19	10	71	0	13.85	27.69	41.54	6
79	1998	19	10	71	0	13.83	27.69	41.52	5
19	1998	19	10	71	0	13.85	27.69	41.54	2
68	1998	19	10	71	0	13.85	27.69	41.54	5
76	1998	19	10	71	0	13.85	27.69	41.54	5
87	1998.1	19	10	71	0	13.85	27.69	41.54	6
0.5	1998.1	19	10	71	0	13.85	27.69	41.54	1
80	1998.1	19	10	71	0	13.85	27.69	41.54	5
80	1998.1	19	10	71	0	13.85	27.69	41.54	5
9	1998.1	19	10	71	0	13.86	27.69	41.55	1
49	1998.1	19	10	71	0	13.85	27.69	41.54	4
92	1998.1	18	10	70	0	13.51	27.69	41.2	6
22	1998.1	19	10	71	0	13.85	27.69	41.54	3
72	1998.1	18	10	70	0	13.19	27.69	40.88	5
76	1998.1	16	8	72	0	12.46	27.34	39.8	5
76	1998.1	17	8	73	0	12.77	27.34	40.11	5
76	1998.1	16	8	72	0	12.46	27.34	39.8	5
76	1998.1	18	9	72	0	13.01	27.75	40.76	5
76	1998.1	18	9	72	0	13.01	27.75	40.76	5
76	1998.1	18	9	72	0	13.01	27.75	40.76	5
76	1998.1	17	9	71	0	12.36	27.75	40.11	5
0.5	1998.1	19	10	71	0	13.85	27.69	41.54	1
84	1998.1	19	10	71	0	13.55	26.25	39.8	6
3	1998.1	19	10	71	0	13.86	27.69	41.55	1
81	1998.1	19	10	71	0	13.85	27.69	41.54	6
7	1998.1	19	10	71	0	13.85	27.69	41.54	1
87	1998.1	19	10	71	0	13.85	27.69	41.54	6
77	1998.1	19	10	71	0	13.85	27.69	41.54	5
88	1998.1	19	10	71	0	13.85	27.69	41.54	6
84	1998.1	19	10	71	0	13.85	27.69	41.54	6
77	1998.2	19	10	71	0	13.85	27.69	41.54	5
88	1998.2	18	10	70	0	13.5	27.69	41.19	6
58	1998.2	19	10	71	0	13.85	27.69	41.54	4
63	1998.2	15	8	71	0	12.23	27.49	39.72	4
84	1998.2	19	10	71	0	13.85	27.69	41.54	6
89	1998.2	19	10	71	0	13.85	27.69	41.54	6
85	1998.8	19	10	71	0	13.55	26.25	39.8	6
0.5	1998.9	19	10	71	0	13.81	27.69	41.5	1
18	1998.9	19	10	71	0	13.81	27.69	41.5	2
19	1998.9	20	11	70	0	13.97	26.28	40.25	2
93	1998.9	19	10	71	0	13.83	27.58	41.41	6
63	1999	18	11	70	0	13.21	26.28	39.49	4
90	1999	18	11	70	0	13.21	26.28	39.49	6
82	1999	18	11	70	0	13.17	26.28	39.46	6
88	1999	18	10	70	0	13.23	26.25	39.48	6
55	1999	19	10	71	0	13.83	27.58	41.41	4
60	1999	18	11	70	0	13.21	26.28	39.49	4
0.5	1999	18	11	70	0	13.21	26.28	39.49	1
81	1999	17	11	69	0	12.42	26.28	38.7	6
67	1999	17	11	69	0	12.37	26.28	38.65	5
83	1999	18	11	70	0	13.21	26.28	39.49	6
0.5	1999	18	11	70	0	13.21	26.28	39.49	1
31	1999	19	10	71	0	13.83	27.58	41.41	3
51	1999	19	10	71	0	13.55	26.25	39.8	4
82	1999	18	11	70	0	13.21	26.28	39.49	6
0.5	1999	17	11	69	0	12.37	26.28	38.65	1
92	1999	19	10	71	0	13.55	26.25	39.8	6
26	1999	18	10	70	0	13.17	26.28	39.46	3
15	1999	17	11	69	0	12.37	26.28	38.65	2
66	1999	18	11	68	0	12.72	26.28	39.01	5
0.5	1999	19	10	71	0	13.91	27.58	41.49	1
84	1999	18	10	70	0	12.99	27.79	40.78	6
82	1999	18	11	70	0	13.21	26.28	39.49	6
23	1999	18	11	70	0	13.21	26.28	39.49	3
12	1999	18	11	70	0	13.21	26.28	39.49	2
39	1999.1	19	10	71	0	13.78	27.79	41.57	3
0.5	1999.1	17	11	69	0	12.42	26.28	38.7	1
73	1999.1	19	9	71	0	13.79	27.79	41.57	5
15	1999.1	18	11	70	0	13.21	26.28	39.49	2
84	1999.1	18	11	70	0	13.21	26.28	39.49	6
81	1999.1	18	11	70	0	13.21	26.28	39.49	6
77	1999.1	18	11	70	0	13.21	26.28	39.49	5
0.5	1999.1	17	11	69	0	12.31	26.28	38.6	1
2	1999.1	19	10	71	0	13.55	26.25	39.8	1
84	1999.1	19	10	71	0	13.96	27.58	41.53	6
19	1999.1	19	10	69	0	13.25	27.79	41.03	2
0.5	1999.1	18	11	70	0	13.21	26.28	39.49	1
19	1999.1	19	10	71	0	13.83	27.58	41.41	2
76	1999.1	18	11	70	0	13.21	26.28	39.49	5
83	1999.1	18	11	70	0	13.21	26.28	39.49	6
1	1999.1	18	11	70	0	13.21	26.28	39.49	1
89	1999.1	18	11	70	0	13.21	26.28	39.49	6
82	1999.1	18	11	70	0	13.21	26.28	39.49	6
64	1999.1	19	10	69	0	13.14	27.79	40.92	4
0.5	1999.1	18	11	70	0	13.21	26.28	39.49	1
67	1999.1	18	11	70	0	13.21	26.28	39.49	5
4	1999.1	19	9	71	0	13.83	27.69	41.52	1
76	1999.1	20	10	70	0	14.02	27.79	41.81	5
96	1999.1	18	11	70	0	13.21	26.28	39.49	6
14	1999.1	17	11	69	0	12.42	25.12	37.54	2
47	1999.1	18	11	70	0	13.21	26.28	39.49	4
87	1999.1	18	11	70	0	13.21	26.28	39.49	6
91	1999.1	18	11	70	0	13.21	26.28	39.49	6
74	1999.1	18	10	70	0	13.23	26.25	39.48	5
89	1999.2	19	11	69	0	13.57	26.28	39.86	6
86	1999.2	19	11	69	0	13.57	26.28	39.86	6
86	1999.2	17	11	69	0	12.86	26.28	39.14	6
3	1999.2	18	11	70	0	13.21	26.28	39.49	1
96	1999.2	19	10	69	0	13.7	26.25	39.95	6
74	1999.2	19	10	69	0	13.7	26.25	39.95	5
66	1999.2	18	11	70	0	13.21	26.28	39.49	5
27	1999.2	18	11	70	0	13.21	26.28	39.49	3
0.5	1999.2	18	11	70	0	13.17	26.28	39.46	1
50	1999.2	18	11	70	0	13.23	26.28	39.52	4
87	1999.2	18	11	70	0	13.21	26.28	39.49	6
73	1999.2	18	11	70	0	13.21	26.28	39.49	5
45	1999.3	18	11	70	0	13.21	26.28	39.49	4
81	1999.3	18	11	70	0	13.21	26.28	39.49	6
83	1999.3	18	11	70	0	13.21	26.28	39.49	6
0.5	1999.7	18	10	68	0	12.9	26.09	38.99	1
58	1999.8	18	11	70	0	13.15	26.28	39.43	4
59	1999.8	18	11	70	0	13.15	26.28	39.43	4
27	1999.8	18	11	70	0	13.21	26.28	39.49	3
21	1999.9	19	10	69	0	13.37	26.25	39.62	3
21	1999.9	17	11	69	0	12.31	26.28	38.59	3
21	1999.9	19	10	69	0	13.37	26.25	39.62	3
31	1999.9	18	10	68	0	12.53	26.25	38.78	3
22	1999.9	20	10	70	0	13.97	26.25	40.23	3
65	1999.9	19	10	69	0	13.37	26.25	39.62	4
27	1999.9	19	10	69	0	13.37	26.25	39.62	3
97	1999.9	19	10	69	0	13.37	26.25	39.62	6
80	1999.9	19	10	69	0	13.37	26.25	39.62	5
32	1999.9	19	10	69	0	13.37	26.25	39.62	3
29	1999.9	18	10	68	0	12.53	26.25	38.78	3
0.5	1999.9	19	10	69	0	13.28	26.25	39.53	1
21	2000	19	10	67	0	12.78	26.25	39.04	3
0.5	2000	18	10	68	0	12.48	26.25	38.73	1
0.5	2000	19	10	69	0	13.36	26.25	39.62	1
79	2000	19	10	69	0	13.37	26.25	39.62	5
1	2000	19	10	69	0	13.37	26.25	39.62	1
16	2000	18	10	70	0	13.15	26.28	39.44	2
0.5	2000	19	10	69	0	13.37	26.25	39.62	1
33	2000	19	10	69	0	13.37	26.25	39.62	3
34	2000	18	10	68	0	12.53	26.25	38.78	3
0.5	2000	19	10	69	0	13.37	26.25	39.62	1
43	2000	19	10	69	0	13.37	26.25	39.62	4
39	2000	19	10	69	0	13.37	26.25	39.62	3
50	2000	16	10	68	0	11.92	26.25	38.18	4
60	2000	19	10	69	0	13.37	26.25	39.62	4
79	2000	19	10	69	0	13.28	26.25	39.53	5
67	2000	18	9	70	0	12.9	26.25	39.16	5
86	2000	19	10	69	0	13.37	26.25	39.62	6
64	2000	19	10	69	0	13.28	26.25	39.53	4
67	2000	19	10	69	0	13.37	26.25	39.62	5
0.5	2000	19	10	69	0	13.37	26.25	39.62	1
0.5	2000	19	10	69	0	13.37	26.25	39.62	1
85	2000	19	10	69	0	13.37	26.25	39.62	6
58	2000	19	10	69	0	13.37	26.25	39.62	4
73	2000	19	10	69	0	13.37	26.25	39.62	5
0.5	2000	19	10	69	0	13.37	26.25	39.62	1
0.5	2000	16	10	68	0	11.93	26.25	38.18	1
0.5	2000	19	10	69	0	13.37	26.25	39.62	1
36	2000	19	10	69	0	13.37	26.25	39.62	3
23	2000	19	10	69	0	13.37	26.25	39.62	3
41	2000	18	10	70	0	12.59	26.25	38.84	4
74	2000	17	10	67	0	12.34	26.25	38.6	5
0.5	2000	18	10	68	0	12.53	26.25	38.78	1
73	2000	19	10	69	0	13.37	26.25	39.62	5
82	2000	19	10	69	0	13.35	26.25	39.61	6
46	2000	18	11	70	0	13.13	26.28	39.42	4
3	2000	19	10	69	0	13.37	26.25	39.62	1
0.5	2000	20	10	70	0	14.21	26.25	40.46	1
89	2000	17	10	69	0	11.48	26.25	37.74	6
96	2000	19	10	69	0	13.37	26.25	39.62	6
51	2000	19	10	69	0	13.36	26.25	39.61	4
5	2000	19	10	69	0	13.37	26.25	39.62	1
63	2000.1	19	10	69	0	13.37	26.25	39.62	4
53	2000.1	19	10	69	0	13.37	26.25	39.62	4
87	2000.1	18	10	70	0	12.69	26.25	38.94	6
28	2000.1	18	10	70	0	12.89	26.25	39.14	3
72	2000.1	19	10	69	0	13.37	26.25	39.62	5
91	2000.1	19	10	69	0	13.37	26.25	39.62	6
20	2000.1	19	10	69	0	13.36	26.25	39.62	2
81	2000.1	19	10	69	0	13.73	27.58	41.31	6
12	2000.1	19	10	69	0	13.31	26.25	39.56	2
53	2000.1	18	10	68	0	12.58	26.25	38.83	4
61	2000.1	19	10	69	0	13.37	26.25	39.62	4
71	2000.2	19	10	69	0	13.37	26.25	39.62	5
80	2000.2	19	10	69	0	13.37	26.25	39.62	5
3	2001.1	17	11	69	0	12.32	26.09	38.41	1
1	2001.9	17	10	71	0	12.19	26.09	38.28	1
19	2001.9	16	10	70	0	11.28	26.09	37.37	2
20	2001.9	16	10	70	0	11.38	26.09	37.47	2
16	2002	16	10	70	0	11.38	26.09	37.47	2
0.5	2002	16	10	70	0	11.38	26.09	37.47	1
38	2002	17	10	71	0	12.17	26.09	38.26	3
29	2002	17	10	71	0	12.17	26.09	38.26	3
55	2002	17	10	71	0	12.19	26.09	38.28	4
20	2002	17	10	71	0	12.17	26.09	38.26	2
0.5	2002	16	10	70	0	11.39	26.09	37.49	1
28	2002	17	10	71	0	12.19	26.09	38.28	3
0.5	2002	17	10	71	0	12.17	26.09	38.26	1
23	2002	16	11	70	0	11.42	25.75	37.17	3
83	2002	16	10	70	0	11.38	26.09	37.47	6
1	2002	17	10	71	0	12.17	26.09	38.26	1
22	2002	17	10	71	0	12.17	26.09	38.26	3
3	2002	17	10	71	0	12.13	26.09	38.22	1
0.5	2002	17	10	71	0	12.19	26.09	38.28	1
80	2002	16	10	70	0	11.28	26.09	37.37	5
45	2002	17	10	71	0	12.17	26.09	38.26	4
2	2002	16	10	70	0	11.39	26.09	37.49	1
0.5	2002	17	10	71	0	12.17	26.09	38.26	1
42	2002	16	10	70	0	11.39	26.09	37.49	4
0.5	2002	16	10	70	0	11.44	26.09	37.53	1
0.5	2002	17	10	73	0	12.52	26.09	38.61	1
35	2002	18	10	70	0	12.51	26.09	38.6	3
4	2002	17	10	71	0	12.09	26.09	38.18	1
76	2002	16	10	70	0	11.38	26.09	37.47	5
41	2002	16	10	70	0	11.38	26.09	37.47	4
94	2002	18	10	70	0	12.41	26.09	38.5	6
21	2002	17	10	71	0	12.17	26.09	38.26	3
18	2002	17	10	71	0	12.17	26.09	38.26	2
38	2002	17	10	71	0	12.19	26.09	38.28	3
0.5	2002	17	11	69	0	12.62	26.15	38.77	1
0.5	2002	16	10	70	0	11.33	26.09	37.42	1
6	2002	16	10	70	0	11.38	26.09	37.47	1
15	2002.1	16	10	70	0	11.38	26.09	37.47	2
21	2002.1	15	9	71	0	11.08	26.09	37.17	3
0.5	2002.1	18	10	70	0	11.91	26.09	38	1
18	2002.1	17	10	71	0	12.19	26.09	38.28	2
18	2002.1	17	10	71	0	12.17	26.09	38.26	2
19	2002.1	17	10	71	0	12.19	26.09	38.28	2
1	2002.1	16	10	70	0	11.39	26.09	37.49	1
0.5	2002.1	17	10	71	0	12.08	26.09	38.17	1
0.5	2002.1	16	10	72	0	11.89	26.09	37.98	1
24	2002.1	16	10	72	0	12.19	26.09	38.28	3
88	2002.1	17	10	71	0	12.17	26.09	38.26	6
2	2002.1	17	10	71	0	12.17	26.09	38.26	1
22	2002.1	17	10	71	0	12.17	26.09	38.26	3
72	2002.1	17	10	71	0	12.19	26.09	38.28	5
43	2002.1	17	10	71	0	12.19	26.09	38.28	4
11	2002.1	16	10	72	0	11.88	26.09	37.97	2
88	2002.1	17	10	71	0	12.27	26.28	38.55	6
72	2002.1	16	10	70	0	11.39	26.09	37.49	5
0.5	2002.1	17	9	71	0	12.09	26.09	38.19	1
78	2002.1	17	10	71	0	12.17	26.09	38.26	5
19	2002.1	16	9	72	0	11.87	26.09	37.97	2
38	2002.1	17	11	71	0	12.21	25.75	37.97	3
0.5	2002.1	17	10	71	0	12.17	26.09	38.26	1
47	2002.1	17	10	71	0	12.18	26.09	38.27	4
0.5	2002.1	16	10	70	0	11.38	26.09	37.47	1
87	2002.1	17	10	71	0	12.17	26.09	38.26	6
38	2002.1	17	10	71	0	12.17	26.09	38.26	3
61	2002.1	17	10	71	0	12.19	26.09	38.28	4
61	2002.1	17	10	71	0	12.19	26.09	38.28	4
81	2002.1	16	10	70	0	11.38	26.09	37.47	6
13	2002.1	16	10	70	0	11.72	27.82	39.54	2
92	2002.1	17	11	71	0	12.17	26.09	38.26	6
83	2002.1	16	10	72	0	12.19	26.09	38.28	6
30	2002.1	17	10	71	0	12.17	26.09	38.26	3
29	2002.1	17	10	71	0	12.13	26.09	38.22	3
0.5	2002.2	14	10	70	0	11.39	26.09	37.49	1
81	2002.2	17	10	71	0	12.17	26.09	38.26	6
50	2002.2	16	10	70	0	11.39	26.09	37.48	4
49	2002.2	14	10	70	0	11.39	26.09	37.49	4
1	2002.2	17	10	71	0	12.19	26.09	38.28	1
0.5	2002.2	17	10	71	0	12.19	26.09	38.28	1
2	2002.2	17	10	71	0	12.1	26.09	38.19	1
54	2002.2	17	11	71	0	12.21	25.75	37.97	4
51	2002.2	17	10	71	0	12.18	26.09	38.27	4
4	2002.2	17	10	69	0	11.69	26.09	37.78	1
5	2002.2	15	10	69	0	10.32	26.09	36.41	1
1	2002.2	17	10	71	0	12.19	26.09	38.28	1
2	2003.1	18	11	70	0	12.21	22.32	34.53	1
0.5	2003.1	17	10	69	0	11.62	26.09	37.71	1
41	2003.1	18	10	72	0	12.66	23.6	36.26	4
81	2003.1	18	10	72	0	12.65	23.6	36.26	6
23	2003.1	17	9	73	0	11.91	23.6	35.51	3
57	2003.1	18	11	70	0	12.21	22.32	34.53	4
24	2003.2	18	11	70	0	12.14	22.32	34.47	3
5	2003.2	17	10	73	0	11.9	23.6	35.5	1
1	2003.2	18	11	70	0	12.19	22.77	34.96	1
0.5	2003.3	16	10	70	0	11.38	26.09	37.47	1
37	2003.3	18	11	70	0	12.21	22.32	34.53	3
91	2003.3	17	10	71	0	12.07	26.09	38.17	6
87	2003.3	17	10	71	0	12.07	26.09	38.17	6
83	2003.3	17	10	71	0	12.07	26.09	38.17	6
22	2003.3	18	11	70	0	12.21	22.32	34.53	3
0.5	2003.3	18	11	70	0	12.14	22.32	34.47	1
39	2003.6	17	11	71	0	11.99	25.82	37.82	3
1	2003.8	17	10	71	0	11.71	22.32	34.03	1
21	2003.8	16	10	70	0	11.18	22.32	33.51	3
1	2003.8	16	11	70	0	9.65	22.32	31.98	1
8	2003.8	17	10	71	0	11.7	22.32	34.03	1
1	2003.8	17	10	71	0	11.71	22.32	34.03	1
63	2003.8	17	10	71	0	11.71	22.32	34.03	4
22	2003.9	16	11	70	0	9.65	22.32	31.98	3
15	2003.9	16	11	70	0	9.65	22.32	31.98	2
23	2003.9	17	10	71	0	11.71	22.32	34.03	3
23	2003.9	16	10	70	0	10.84	22.32	33.16	3
18	2003.9	17	10	71	0	11.71	22.32	34.03	2
34	2003.9	16	10	72	0	11.41	22.55	33.97	3
3	2003.9	17	10	71	0	11.71	22.32	34.03	1
30	2003.9	17	10	71	0	11.71	22.32	34.03	3
35	2003.9	16	10	70	0	11.39	22.32	33.72	3
20	2003.9	17	10	71	0	11.81	18.79	30.6	2
20	2003.9	16	11	70	0	9.65	22.32	31.98	2
32	2003.9	17	10	71	0	11.7	22.33	34.02	3
3	2003.9	17	10	71	0	11.71	22.32	34.03	1
78	2003.9	18	11	70	0	12.24	21.99	34.23	5
6	2003.9	17	10	71	0	11.71	22.32	34.03	1
4	2003.9	17	10	71	0	11.71	22.32	34.03	1
91	2003.9	18	11	70	0	12.24	21.99	34.23	6
20	2003.9	17	10	71	0	11.67	22.51	34.18	2
9	2003.9	16	11	70	0	9.65	22.32	31.98	1
19	2003.9	17	10	71	0	11.71	22.32	34.03	2
52	2003.9	17	10	71	0	11.71	22.32	34.03	4
17	2003.9	17	10	71	0	11.7	22.33	34.02	2
43	2003.9	16	11	70	0	10.16	22.29	32.45	4
24	2003.9	16	11	70	0	9.65	22.32	31.98	3
21	2003.9	16	11	70	0	9.65	22.32	31.98	3
21	2003.9	17	10	71	0	11.55	22.32	33.87	3
21	2003.9	17	10	71	0	11.71	22.32	34.03	3
18	2003.9	16	11	70	0	9.65	22.32	31.98	2
35	2003.9	17	10	71	0	11.71	22.32	34.03	3
15	2003.9	17	10	71	0	11.72	22.55	34.27	2
19	2003.9	17	10	71	0	11.71	22.32	34.03	2
22	2003.9	17	10	71	0	11.71	22.32	34.03	3
9	2003.9	16	11	70	0	9.65	22.32	31.98	1
3	2003.9	17	10	71	0	11.71	22.32	34.03	1
16	2003.9	17	10	71	0	11.71	22.32	34.03	2
3	2003.9	16	10	70	0	10.87	21.99	32.85	1
7	2003.9	15	11	69	0	8.89	22.32	31.22	1
18	2003.9	17	10	71	0	11.55	22.32	33.87	2
0.5	2003.9	17	10	71	0	11.71	22.32	34.03	1
11	2003.9	17	10	71	0	11.71	22.32	34.03	2
18	2003.9	16	10	70	0	11.39	22.32	33.72	2
13	2003.9	17	10	71	0	11.71	22.32	34.03	2
20	2003.9	17	10	71	0	11.71	22.32	34.03	2
17	2003.9	16	11	70	0	9.65	22.32	31.98	2
33	2003.9	16	11	70	0	9.65	22.32	31.98	3
19	2003.9	16	11	70	0	9.65	22.32	31.98	2
20	2004	17	10	71	0	11.71	22.32	34.03	2
4	2004	17	10	71	0	11.71	22.32	34.03	1
26	2004	17	10	71	0	11.71	22.32	34.03	3
71	2004	17	10	71	0	11.71	22.32	34.03	5
44	2004	18	10	70	0	12.24	21.99	34.23	4
43	2004	17	10	71	0	11.71	22.32	34.03	4
28	2004	16	11	70	0	9.65	22.32	31.98	3
20	2004	16	10	72	0	11.4	22.32	33.73	2
13	2004	16	11	70	0	9.65	22.32	31.98	2
18	2004	17	10	71	0	11.71	22.32	34.03	2
57	2004	17	10	71	0	11.71	22.32	34.03	4
89	2004	16	11	70	0	9.65	22.32	31.98	6
18	2004	17	10	71	0	11.71	22.32	34.03	2
50	2004	17	10	71	0	11.71	22.32	34.03	4
5	2004	17	10	71	0	11.78	21.9	33.68	1
21	2004	17	10	71	0	11.71	22.32	34.03	3
2	2004	17	10	71	0	11.71	22.32	34.03	1
82	2004	16	11	70	0	9.65	22.32	31.98	6
83	2004	16	10	70	0	11.39	22.32	33.72	6
66	2004	16	11	70	0	9.65	22.32	31.98	5
5	2004	17	10	71	0	11.71	22.32	34.03	1
86	2004	17	10	71	0	11.72	22.55	34.27	6
65	2004	17	10	71	0	11.71	22.32	34.03	4
3	2004	17	10	71	0	11.71	22.32	34.03	1
1	2004	17	10	71	0	11.71	22.32	34.03	1
0.5	2004	17	10	71	0	11.71	22.32	34.03	1
0.5	2004	17	10	71	0	11.71	22.32	34.03	1
72	2004	17	10	71	0	11.71	22.32	34.03	5
92	2004.1	18	9	72	0	11.72	22.55	34.27	6
20	2004.1	18	11	70	0	12.24	21.99	34.23	2
51	2004.7	17	11	69	0	9.87	24.57	34.44	4
71	2004.7	17	11	69	0	9.87	24.57	34.44	5
54	2004.7	17	11	69	0	9.87	24.57	34.44	4
48	2004.7	18	11	70	0	10.12	24.57	34.69	4
69	2004.7	17	11	69	0	9.87	24.57	34.44	5
81	2004.8	17	11	69	0	9.87	24.57	34.44	6
46	2004.8	17	11	69	0	9.87	24.57	34.44	4
80	2004.8	17	11	69	0	9.87	24.57	34.44	5
87	2004.8	17	11	69	0	9.87	24.57	34.44	6
27	2004.8	17	11	69	0	9.87	24.57	34.44	3
17	2004.8	17	11	69	0	9.87	24.57	34.44	2
88	2004.9	15	11	69	0	9.86	24.57	34.43	6
5	2004.9	17	11	69	0	9.87	24.57	34.44	1
32	2004.9	17	11	69	0	9.87	24.57	34.44	3
43	2004.9	17	11	69	0	9.87	24.57	34.44	4
39	2004.9	17	11	69	0	9.8	24.57	34.37	3
35	2004.9	17	11	69	0	9.8	24.57	34.37	3
33	2004.9	17	11	69	0	9.87	24.57	34.44	3
97	2004.9	17	11	69	0	9.87	24.57	34.44	6
29	2004.9	18	11	68	0	10.62	24.94	35.56	3
56	2004.9	17	11	69	0	9.87	24.57	34.44	4
87	2004.9	18	11	68	0	10.62	24.94	35.56	6
18	2004.9	15	11	69	0	9.86	24.57	34.43	2
70	2004.9	17	11	69	0	9.87	24.57	34.44	5
18	2004.9	17	11	69	0	9.82	24.23	34.05	2
79	2004.9	17	11	69	0	9.87	24.57	34.44	5
66	2004.9	17	11	69	0	9.87	24.57	34.44	5
17	2004.9	15	11	69	0	9.86	24.57	34.43	2
60	2005	17	11	69	0	9.87	24.57	34.44	4
51	2005	18	10	70	0	10.46	24	34.47	4
24	2005	17	11	69	0	9.87	24.57	34.44	3
52	2005	17	10	69	0	9.88	24.57	34.45	4
37	2005	17	11	69	0	9.87	24.57	34.44	3
71	2005	17	11	69	0	9.87	24.57	34.44	5
46	2005	17	11	69	0	9.87	24.57	34.44	4
16	2005	17	11	69	0	9.85	24.04	33.89	2
39	2005	17	11	69	0	9.87	24.57	34.44	3
45	2005	17	11	69	0	9.87	24.57	34.44	4
51	2005	17	11	69	0	9.87	24.57	34.44	4
51	2005	17	11	69	0	9.87	24.57	34.44	4
51	2005	17	11	69	0	9.87	24.57	34.44	4
51	2005	17	11	69	0	9.87	24.57	34.44	4
51	2005	17	11	69	0	9.87	24.57	34.44	4
51	2005	17	11	69	0	9.87	24.57	34.44	4
9	2005	17	11	69	0	9.87	24.57	34.44	1
86	2005	18	11	70	0	10.13	24.57	34.7	6
16	2005	17	11	69	0	9.85	24.04	33.89	2
23	2005	17	11	69	0	9.87	24.57	34.44	3
61	2005	18	11	70	0	10.12	24.57	34.69	4
46	2005	17	11	69	0	9.87	24.57	34.44	4
53	2005	17	11	69	0	9.87	24.57	34.44	4
46	2005	17	11	69	0	9.87	24.57	34.44	4
53	2005	17	11	69	0	9.87	24.57	34.44	4
53	2005	17	11	69	0	9.87	24.57	34.44	4
53	2005	17	11	69	0	9.87	24.57	34.44	4
53	2005	17	11	69	0	9.87	24.57	34.44	4
43	2005	17	11	69	0	9.87	24.57	34.44	4
43	2005	15	11	69	0	9.86	24.57	34.43	4
48	2005	17	11	69	0	9.87	24.57	34.44	4
1	2005	17	11	69	0	9.87	24.57	34.44	1
24	2005	18	11	68	0	10.62	24.94	35.56	3
16	2005	17	11	69	0	10.45	24.14	34.6	2
57	2005	17	11	69	0	9.87	24.57	34.44	4
58	2005	17	11	69	0	9.87	24.57	34.44	4
33	2005	17	11	69	0	9.92	24.94	34.86	3
78	2005	17	11	69	0	9.87	24.57	34.44	5
78	2005	17	11	69	0	9.87	24.57	34.44	5
30	2005	18	11	68	0	10.62	24.94	35.56	3
37	2005	17	11	69	0	10.03	24	34.04	3
46	2005	17	11	69	0	9.87	24.57	34.44	4
22	2005	17	11	69	0	9.87	24.57	34.44	3
26	2005	17	11	69	0	9.87	24.57	34.44	3
26	2005	17	11	69	0	9.87	24.57	34.44	3
22	2005	17	11	69	0	9.87	24.57	34.44	3
26	2005	17	11	69	0	9.87	24.57	34.44	3
22	2005	17	11	69	0	9.87	24.57	34.44	3
26	2005	17	11	69	0	9.87	24.57	34.44	3
22	2005	17	11	69	0	9.87	24.57	34.44	3
22	2005	17	11	69	0	9.87	24.57	34.44	3
26	2005	17	11	69	0	9.87	24.57	34.44	3
18	2005	17	11	69	0	9.87	24.57	34.44	2
1	2005	17	11	69	0	9.87	24.57	34.44	1
4	2005	17	11	69	0	9.87	24.57	34.44	1
62	2005	18	11	68	0	10.62	24.94	35.56	4
19	2005.1	18	11	70	0	10.13	24.57	34.7	2
72	2005.1	18	11	68	0	10.63	24.94	35.57	5
24	2005.1	17	11	69	0	9.85	24.04	33.89	3
20	2005.1	17	11	69	0	9.87	24.57	34.44	2
20	2005.1	17	11	69	0	10.45	24.14	34.6	2
38	2005.1	17	11	69	0	9.87	24.57	34.44	3
84	2005.1	17	11	69	0	9.87	24.57	34.44	6
0.5	2005.1	17	11	69	0	9.85	20.72	30.57	1
0.5	2005.1	15	12	69	0	9.86	24.57	34.43	1
64	2005.1	15	11	69	0	9.86	24.57	34.43	4
18	2005.1	17	11	69	0	9.87	24.57	34.44	2
74	2005.1	17	11	69	0	9.87	24.57	34.44	5
58	2005.1	17	11	69	0	9.87	24.57	34.44	4
23	2005.1	17	11	69	0	9.85	24.04	33.89	3
4	2005.2	17	11	69	0	9.87	24.57	34.44	1
86	2005.2	15	11	69	0	9.86	24.57	34.43	6
70	2005.2	17	11	69	0	9.87	24.57	34.44	5
19	2005.2	17	11	69	0	9.87	24.57	34.44	2
13	2006.1	18	11	68	0	11.36	23.46	34.82	2
13	2006.1	18	11	68	0	11.36	23.46	34.82	2
13	2006.1	18	11	68	0	11.36	23.46	34.82	2
13	2006.1	17	11	69	0	9.85	23.52	33.37	2
13	2006.1	18	11	68	0	11.31	23.39	34.69	2
80	2006.2	16	11	70	0	9.56	23.52	33.08	5
80	2006.2	17	11	69	0	11.06	23.46	34.52	5
80	2006.2	17	11	69	0	11.06	23.46	34.52	5
80	2006.2	17	11	69	0	11.06	23.46	34.52	5
80	2006.2	17	11	69	0	11.07	21.22	32.29	5
17	2006.2	17	11	69	0	11.1	23.46	34.56	2
17	2006.2	17	11	69	0	11.05	23.39	34.44	2
17	2006.2	16	11	70	0	9.6	23.52	33.12	2
17	2006.2	17	11	69	0	11.1	23.46	34.56	2
17	2006.2	17	11	69	0	11.1	23.46	34.56	2
11	2006.2	17	11	69	0	11.1	23.46	34.57	2
11	2006.2	17	11	69	0	11.1	23.46	34.57	2
11	2006.2	17	11	69	0	11.1	23.46	34.57	2
11	2006.2	17	11	69	0	10.99	23.46	34.45	2
11	2006.2	17	11	69	0	11.11	23.46	34.57	2
52	2006.2	16	11	68	0	10.66	23.46	34.13	4
49	2006.2	16	11	68	0	10.66	23.46	34.13	4
33	2006.3	17	11	69	0	11.1	23.46	34.56	3
9	2006.3	17	11	69	0	11.1	23.46	34.57	1
15	2006.3	17	11	69	0	11.1	23.46	34.57	2
8	2007.2	16	11	68	0	10.01	23.74	33.76	1
11	2008.2	14	11	68	0	9.41	23.74	33.15	2
3	2008.2	16	11	68	0	9.72	23.74	33.47	1
2	2008.2	15	11	67	0	9.72	23.74	33.47	1
56	2008.2	15	11	67	0	9.72	23.74	33.47	4
9	2008.2	15	11	67	0	9.72	23.74	33.47	1
9	2008.2	15	11	67	0	9.72	23.74	33.47	1
13	2009.3	18	9	68	0	11.97	23.8	35.77	2
12	2009.3	15	11	67	0	9.72	23.74	33.47	2
8	2009.3	17	9	69	0	11.12	23.86	34.98	1
57	2009.3	15	11	67	0	9.72	23.74	33.47	4
14	2009.3	17	9	69	0	11.12	23.86	34.98	2
51	2009.3	18	10	68	0	11.96	23.8	35.76	4
8	2009.3	17	9	69	0	11.12	23.86	34.98	1
85	2009.3	17	9	69	0	11.12	23.86	34.98	6
8	2009.3	17	9	69	0	11.12	23.86	34.98	1
0.5	2009.3	18	9	68	0	11.97	23.8	35.77	1
49	2009.3	17	9	69	0	11.12	23.86	34.98	4
27	2009.3	17	9	69	0	11.12	23.86	34.98	3
64	2009.3	17	9	69	0	11.12	23.86	34.98	4
12	2009.3	17	9	69	0	11.12	23.86	34.98	2
16	2009.3	17	9	69	0	11.12	23.86	34.98	2
57	2009.3	15	11	67	0	10.18	23.83	34.01	4
16	2009.3	17	9	69	0	11.12	23.86	34.98	2
4	2009.3	18	9	68	0	11.96	23.8	35.76	1
6	2009.3	17	9	69	0	11.12	23.86	34.98	1
44	2009.3	14	11	66	0	9.31	23.74	33.05	4
49	2009.3	18	10	68	0	11.96	23.8	35.76	4
27	2009.3	17	9	69	0	11.12	23.86	34.98	3
43	2009.3	16	11	68	0	10.14	23.74	33.88	4
78	2009.3	19	8	69	0	12.4	23.8	36.2	5
29	2009.3	18	9	68	0	12.12	24.08	36.2	3
79	2009.3	15	11	67	0	10.18	23.83	34.01	5
13	2009.3	18	10	68	0	11.96	23.8	35.76	2
74	2009.4	18	10	68	0	11.96	23.8	35.76	5
0.5	2009.4	17	9	69	0	11.12	23.86	34.98	1
6	2009.4	17	9	69	0	11.12	23.86	34.98	1
0.5	2009.4	18	10	68	0	11.96	23.8	35.76	1
68	2009.4	18	10	68	0	11.96	23.8	35.76	5
76	2009.4	17	9	69	0	11.12	23.86	34.98	5
